# A scalable transposon mutagenesis system for non-model bacteria

**DOI:** 10.64898/2025.12.22.696024

**Authors:** Charlie Gilbert, Julia Leung, Alexander Crits-Christoph, Shinyoung Clair Kang, Ariela Esmurria, Kathrin Fenn, Stephanie L. Brumwell, Zaira Martin-Moldes, Kerrin Mendler, Tyler P. Barnum, Mary-Anne Nguyen, Henry H. Lee, Nili Ostrov

**Affiliations:** Cultivarium, 490 Arsenal Way, Watertown MA 02472, USA

## Abstract

Transposon mutagenesis enables genome-wide interrogation of gene function with a single self-contained genetic construct. However, its application to non-model bacteria remains limited because transposition efficiency depends on multiple host factors that are difficult to predict *a priori* including transposase activity, antibiotic resistance marker performance, and regulatory element compatibility. Here, we present a scalable system to identify functional transposon configurations in non-model bacteria through pooled library screening. We selected 18 promoters across multiple bacterial phyla to independently drive expression of the transposase and antibiotic resistance marker, generating 324 promoter combinatorial variants for each of six antibiotic resistance markers. We developed a high-throughput, automated workflow to deliver all 1,944 mariner-based transposon variants in a single experiment and applied this to 92 non-model bacteria spanning multiple phyla. From this, we identified functional transposons for 43 strains, with high-level mutagenesis (10^2^-10^4^ unique insertions) in 13 species, including seven with no previously described transposon mutagenesis. We then expanded to a dual-transposase system, mariner or Tn5, and devised a single transposon insertion sequencing method for high-throughput screening of 3,888 configurations. To demonstrate the practical utility of our screening approach, we used a top-performing variant to generate a genome-wide transposon mutant library for *Comamonas testosteroni* KF-1, a bacterium that metabolizes plastic- and lignin-derived polymers. We assayed this *C. testosteroni* mutant library to identify enzymatic pathways, transporter genes, and regulators essential for the metabolism of plastics-associated monomer terephthalate and lignin-associated monomer 4-hydroxybenzoate. Together, this work establishes a scalable approach to construct and identify genetic perturbation systems in non-model bacteria, expanding our ability to systematically probe gene function across the bacterial tree of life.
