## Supplementary Data Table 2 for "A scalable transposon mutagenesis system for non-model bacteria"

### Sheet: Sheet1
Plasmid ID	Transposase	ABR gene	Corresponding antibiotic	E. coli ORI	E. coli marker	Notes	Addgene ID
pGLU_7	Himar1	aph(3')-I	kanamycin	R6K	CARB	Himar KAN destination vector	225815
pGLU_8	Himar1	aac(3)-Ia	gentamicin	R6K	CARB	Himar GEN destination vector	225816
pGLU_9	Himar1	ermC	erythromycin	R6K	CARB	Himar ERM destination vector	225817
pGLU_10	Himar1	tetL	tetracycline	R6K	CARB	Himar TET destination vector	225818
pGLU_11	Himar1	catP	chloramphenicol	R6K	CARB	Himar CAM destination vector	225819
pGLU_12	Himar1	aad(9)	spectinomycin	R6K	CARB	Himar SPEC destination vector	225820
pGLU_128	Tn5	aph(3')-I	kanamycin	R6K	CARB	Tn5 KAN destination vector	225821
pGLU_129	Tn5	aac(3)-Ia	gentamicin	R6K	CARB	Tn5 GEN destination vector	225822
pGLU_130	Tn5	ermC	erythromycin	R6K	CARB	Tn5 ERM destination vector	225823
pGLU_131	Tn5	tetL	tetracycline	R6K	CARB	Tn5 TET destination vector	225824
pGLU_132	Tn5	catP	chloramphenicol	R6K	CARB	Tn5 CAM destination vector	225825
pGLU_133	Tn5	aad(9)	spectinomycin	R6K	CARB	Tn5 SPEC destination vector	225826
