## Supplementary Data Table 3 for "A scalable transposon mutagenesis system for non-model bacteria"

### Sheet: Transposon variant libraries
Transposon variant library ID	Destination vector	Transposon promoter pool	ABR promoter pool	Transposase	ABR gene	Corresponding antibiotic	E. coli ORI	E. coli marker	Notes
pGLU_28	pGLU_7	pGLU_34	pGLU_35	Himar1	aph(3')-I	kanamycin	R6K	CARB	Transposon variant library with Himar1 transposase and KAN resistance marker
pGLU_29	pGLU_8	pGLU_34	pGLU_36	Himar1	aac(3)-Ia	gentamicin	R6K	CARB	Transposon variant library with Himar1 transposase and GEN resistance marker
pGLU_30	pGLU_9	pGLU_34	pGLU_37	Himar1	ermC	erythromycin	R6K	CARB	Transposon variant library with Himar1 transposase and ERM resistance marker
pGLU_31	pGLU_10	pGLU_34	pGLU_38	Himar1	tetL	tetracycline	R6K	CARB	Transposon variant library with Himar1 transposase and TET resistance marker
pGLU_32	pGLU_11	pGLU_34	pGLU_39	Himar1	catP	chloramphenicol	R6K	CARB	Transposon variant library with Himar1 transposase and CAM resistance marker
pGLU_33	pGLU_12	pGLU_34	pGLU_40	Himar1	aad(9)	spectinomycin	R6K	CARB	Transposon variant library with Himar1 transposase and SPEC resistance marker
pGLU_135	pGLU_128	pGLU_134	pGLU_35	Tn5	aph(3')-I	kanamycin	R6K	CARB	Transposon variant library with Tn5 transposase and KAN resistance marker
pGLU_136	pGLU_129	pGLU_134	pGLU_36	Tn5	aac(3)-Ia	gentamicin	R6K	CARB	Transposon variant library with Tn5 transposase and GEN resistance marker
pGLU_137	pGLU_130	pGLU_134	pGLU_37	Tn5	ermC	erythromycin	R6K	CARB	Transposon variant library with Tn5 transposase and ERM resistance marker
pGLU_138	pGLU_131	pGLU_134	pGLU_38	Tn5	tetL	tetracycline	R6K	CARB	Transposon variant library with Tn5 transposase and TET resistance marker
pGLU_139	pGLU_132	pGLU_134	pGLU_39	Tn5	catP	chloramphenicol	R6K	CARB	Transposon variant library with Tn5 transposase and CAM resistance marker
pGLU_140	pGLU_133	pGLU_134	pGLU_40	Tn5	aad(9)	spectinomycin	R6K	CARB	Transposon variant library with Tn5 transposase and SPEC resistance marker
pGLU_183	pGLU_7 + pGLU_128	pGLU_34 + pGLU_134	pGLU_35	Himar1 + Tn5	aph(3')-I	kanamycin	R6K	CARB	Transposon variant library with Himar1 and Tn5 transposase and KAN resistance marker, created by combining cultures of pGLU_28 and pGLU_135 libraries
pGLU_184	pGLU_8 + pGLU_129	pGLU_34 + pGLU_134	pGLU_36	Himar1 + Tn5	aac(3)-Ia	gentamicin	R6K	CARB	Transposon variant library with Himar1 and Tn5 transposase and GEN resistance marker, created by combining cultures of pGLU_29 and pGLU_136 libraries
pGLU_185	pGLU_9 + pGLU_130	pGLU_34 + pGLU_134	pGLU_37	Himar1 + Tn5	ermC	erythromycin	R6K	CARB	Transposon variant library with Himar1 and Tn5 transposase and ERM resistance marker, created by combining cultures of pGLU_30 and pGLU_137 libraries
pGLU_186	pGLU_10 + pGLU_131	pGLU_34 + pGLU_134	pGLU_38	Himar1 + Tn5	tetL	tetracycline	R6K	CARB	Transposon variant library with Himar1 and Tn5 transposase and TET resistance marker, created by combining cultures of pGLU_31 and pGLU_138 libraries
pGLU_187	pGLU_11 + pGLU_132	pGLU_34 + pGLU_134	pGLU_39	Himar1 + Tn5	catP	chloramphenicol	R6K	CARB	Transposon variant library with Himar1 and Tn5 transposase and CAM resistance marker, created by combining cultures of pGLU_32 and pGLU_139 libraries
pGLU_188	pGLU_12 + pGLU_133	pGLU_34 + pGLU_134	pGLU_40	Himar1 + Tn5	aad(9)	spectinomycin	R6K	CARB	Transposon variant library with Himar1 and Tn5 transposase and SPEC resistance marker, created by combining cultures of pGLU_33 and pGLU_140 libraries

### Sheet: Promoter pools
ID	Description	E. coli ORI	E. coli ABR marker	Details
pGLU_34	Pooled Himar1 promoter library	ColE1	CAM	18x member promoter variant library pool created by mixing: pGLU_85-102
pGLU_35	Pooled KAN promoter library	ColE1	CAM/KAN	18x member promoter variant library pool created by mixing: pGLU_68-84 plus pGLU_67
pGLU_36	Pooled GEN promoter library	ColE1	CAM/KAN	18x member promoter variant library pool created by mixing: pGLU_68-84 plus pGLU_65
pGLU_37	Pooled ERM promoter library	ColE1	CAM/KAN	18x member promoter variant library pool created by mixing: pGLU_68-84 plus pGLU_64
pGLU_38	Pooled TET promoter library	ColE1	CAM/KAN	18x member promoter variant library pool created by mixing: pGLU_68-84 plus pGLU_63
pGLU_39	Pooled CAM promoter library	ColE1	CAM/KAN	18x member promoter variant library pool created by mixing: pGLU_68-84 plus pGLU_66
pGLU_40	Pooled SPEC promoter library	ColE1	CAM/KAN	18x member promoter variant library pool created by mixing: pGLU_68-84 plus pGLU_62
pGLU_134	Pooled Tn5 promoter library	ColE1	CAM	18x member promoter variant library pool created by mixing: pGLU_103-120
