## Supplementary Data Table 4 for "A scalable transposon mutagenesis system for non-model bacteria"

### Sheet: Sheet1
Plasmid	Destination vector	Transposon promoter plasmid	Transposon promoter ID	ABR promoter plasmid	ABR promoter ID	Transposase	ABR gene	Corresponding antibiotic	E. coli ORI	E. coli marker	Notes
pGLU_54	pGLU_8	pGLU_101	14434	pGLU_81	13401	Himar1	aac(3)-Ia	gentamicin	R6K	CARB	Variant identified as high efficiency in P. alcaliphila by transposon variant screen
pGLU_55	pGLU_8	pGLU_96	14143	pGLU_80	14271	Himar1	aac(3)-Ia	gentamicin	R6K	CARB	Variant identified as medium efficiency in P. alcaliphila by transposon variant screen
pGLU_56	pGLU_8	pGLU_85	PmarC9	pGLU_84	13481	Himar1	aac(3)-Ia	gentamicin	R6K	CARB	Variant identified as low efficiency in P. alcaliphila by transposon variant screen
pGLU_47	pGLU_7	pGLU_85	PmarC9	pGLU_81	13401	Himar1	aph(3')-I	kanamycin	R6K	CARB	Variant identified as high efficiency in H. elongata by transposon variant screen
pGLU_48	pGLU_7	pGLU_92	13388	pGLU_69	13181	Himar1	aph(3')-I	kanamycin	R6K	CARB	Variant identified as medium efficiency in H. elongata by transposon variant screen
pGLU_49	pGLU_7	pGLU_101	14434	pGLU_84	13481	Himar1	aph(3')-I	kanamycin	R6K	CARB	Variant identified as low efficiency in H. elongata by transposon variant screen
pGLU_51	pGLU_8	pGLU_87	13181	pGLU_80	14271	Himar1	aac(3)-Ia	gentamicin	R6K	CARB	Variant identified as high efficiency in C. testosteroni by transposon variant screen
pGLU_52	pGLU_8	pGLU_85	PmarC9	pGLU_81	13401	Himar1	aac(3)-Ia	gentamicin	R6K	CARB	Variant identified as medium efficiency in C. testosteroni by transposon variant screen
pGLU_53	pGLU_8	pGLU_89	13168	pGLU_82	13550	Himar1	aac(3)-Ia	gentamicin	R6K	CARB	Variant identified as low efficiency in C. testosteroni by transposon variant screen
pGLU_127	pGLU_7	pGLU_97	14067	pGLU_80	14271	Himar1	aph(3')-I	kanamycin	R6K	CARB	Variant identified as high efficiency in C. testosteroni by transposon variant screen - used for genome-wide mutant library creation
